# Diversity of reptile sex chromosome evolution revealed by cytogenetic and linked-read sequencing

**DOI:** 10.1101/2021.10.13.462063

**Authors:** Zexian Zhu, Kazumi Matsubara, Foyez Shams, Jason Dobry, Erik Wapstra, Tony Gamble, Stephen D. Sarre, Arthur Georges, Jennifer A. Marshall Graves, Qi Zhou, Tariq Ezaz

**Author notes:** These authors contributed equally to the work (Zexian Zhu, Kazumi Matsubara). Current affiliation: Department of Environmental Biology, College of Bioscience and Biotechnology, Chubu University, 1200 Matsumoto-cho, Kasugai, Aichi 487-8501, Japan (Kazumi Matsubara). Correspondence should be address to Q. Z. and T. E.

## Abstract

Reptile sex determination is attracting much attention because the great diversity of sex-determination and dosage compensation mechanisms permits us to approach fundamental questions about sex chromosome turnover and evolution. However, reptile sex chromosome variation remains largely uncharacterized and no reptile master sex determination genes have yet been identified. Here we describe a powerful and cost-effective “chromosomics” approach, combining probes generated from the microdissected sex chromosomes with transcriptome sequencing to explore this diversity in non-model Australian reptiles with heteromorphic or cryptic sex chromosomes. We tested the pipeline on a turtle, a gecko, and a worm-lizard, and we also identified sequences located on sex chromosomes in a monitor lizard using linked-read sequencing. Genes identified on sex chromosomes were compared to the chicken genome to identify homologous regions among the four species. We identified candidate sex determining genes within these regions, including conserved vertebrate sex-determining genes *pdgfa, pdgfra amh* and *wt1*, and demonstrated their testis or ovary-specific expression. All four species showed gene-by-gene rather than chromosome-wide dosage compensation. Our results imply that reptile sex chromosomes originated by independent acquisition of sex-determining genes on different autosomes, as well as translocations between different ancestral macro- and micro-chromosomes. We discuss the evolutionary drivers of the slow differentiation, but rapid turnover, of reptile sex chromosomes.
