## Supplementary Tables for "Diversity of reptile sex chromosome evolution revealed by cytogenetic and linked-read sequencing"

### Sheet: Table S1
Table S1. Summary of sequencing dataset
Species	Sex	Tissues	Data type	Data amount
River turtle	F	brain	RNA-seq	2G
	M	brain	RNA-seq	2G
	F	ovary	RNA-seq	2G
	M	testis	RNA-seq	2G
	F		X-microdissected DNA-seq	2G
	M		Y-microdissected DNA-seq	2G
Monitor lizard	F	brain	RNA-seq	2G
	M	brain	RNA-seq	2G
	F	ovary	RNA-seq	2G
	M	testis	RNA-seq	2G
	F	liver	Pacbio DNA-seq	150G ~ 100X coverage
	F	liver	10X DNA-seq	200G ~ 130X coverage
	M	liver	Illumina DNA-seq	30G ~ 20X coverage
	F		W-microdissected DNA-seq	2G
	M		Z-microdissected DNA-seq	2G
Worm lizard	F	tail	RNA-seq	2G
	M	tail	RNA-seq	2G
	F		X-microdissected DNA-seq	2G
	M		Y-microdissected DNA-seq	2G
Marbled gecko	F	brain	RNA-seq	2G
	M	brain	RNA-seq	2G
	F	ovary	RNA-seq	2G
	M	testis	RNA-seq	2G
	F		W-microdissected DNA-seq	2G
	M		Z-microdissected DNA-seq	2G
M: male
F: female

### Sheet: Table S2
Table S2. Statistics of a scaffold-level genome of Monitor lizard
Assembly	length (bp)	Number
N10	44357116	4
N20	26326058	8
N30	21599923	15
N40	18409027	23
N50	13435603	33
N60	9268622	47
N70	7072157	66
N80	4525011	94
N90	502581	172
Total length (bp)	1565694956
number>100bp	44945
number>2000bp	18346
Longest scaffold (bp)	48071391
Protein coding genes	mRNAs	Mean gene length (bp)	Mean RNA length (bp)	Exons	Mean CDS length (bp)
14521	16614	24480	26582	183494	156

### Sheet: Table S3
Table S3. The number of sex-linked genes in four species.
Chromosomes	Number of Gene
River turtle-X	21
River turtle-Y	17
River turtle-shared	218
Monitor lizard-Z	246
Monitor lizard-W	56
Monitor lizard-shared	122
Worm lizard-X	193
Worm lizard-Y	1
Worm lizard-shared	17
Marbled gecko-Z	50
Marbled gecko-W	37
Marbled gecko-shared	307

### Sheet: Table S4
Table S4. Gene list of known vertebrate sex-determining genes
Gene name
TUBB3
ADAMTS19
CDH1
NR6A1
NR5A1
RSPO1
LHX9
CREB3
BRCA1
STAR
SFRP1
PDGFA
MAFB
GDNF
TOP2A
TCF12
IGHMBP2
SOX9
SOX8
GATA5
ETV5
GATA2
ACTA2
NR2F2
EGR1
FOXP1
CYP17A1
SMC3
FSHR
GFRA1
EMX2
GATAD1
FOXP2
FGFR2
DMRT1
LGR5
THRB
GLI2
WT1
DMC1
SOX10
PTCH1
FOXD1
CYP19A1
FOXM1
PDGFRA
DDX4
FST
GATA6
KDM3A
RUNX1
NR0B1
GATA4
FOXO1
MRE11
CDKN1B
MYCL
MAF
HSD17B1
NANOG
NR2F1
TCF21
GATA3
FOXL2
BMP2
HMGA1
FOXC1
JAZF1
AR
PTGDS
DHH
LEF1
MEF2A
SOX5
TBX18
BCL11A
DEAF1
CYP11A1
HEY1
SMAD3
LIN28A
AMH
SALL1
ID4
THRA
GLI3
HOXA2
SALL4
WNT4
GLI1
ARX
HMGB1
FOXS1
PAX7
NR4A1
MEIOC
HSD17B3
PECAM1
HSD3B1
INHA
	Reported cell types	Genes	References
Early genital ridge	Gonadal precursor cells	EMX2	Kusaka M, Katoh-Fukui Y, Ogawa H et al (2010) Abnormal epithelial cell polarity and ectopic epidermal growth factor receptor (EGFR) expression induced in Emx2 KO embryonic gonads. Endocrinology 151(12):5893–5904. doi:10.1210/en.2010-0915
		GATA4	Miyamoto Y, Taniguchi H, Hamel F et al (2008) A GATA4/WT1 cooperation regulates transcription of genes required for mammalian sex determination and differentiation. BMC Mol Biol 9:44
		LHX9	Birk OS, Casiano DE, Wassif CA et al (2000) The LIM homeobox gene Lhx9 is essential for mouse gonad formation. Nature 403(6772):909–913. doi:10.1038/35002622
		WT1	Hu YC, Nicholls PK, Soh YQ et al (2015) Licensing of primordial germ cells for gametogenesis depends on genital ridge signaling. PLoS Genet 11(3):e1005019. doi:10.1371/journal.pgen. 1005019
		SALL1	J.M. Basta, L. Robbins, S.M. Kiefer, D. Dorsett, M. Rauchman Sall1 balances self-renewal and differentiation of renal progenitor cells. Development, 141 (2014), pp. 1047-1058
		GLI2	I. Barsoum, H.H.C. Yao Redundant and differential roles of transcription factors Gli1 and Gli2 in the development of mouse fetal Leydig cellsBiol. Reprod., 84 (2011), pp. 894-899
		TCF21	R.K. Bhandari, E.N. Schinke, M.M. Haque, I. Sadler-Riggleman, M.K. Skinner SRY induced TCF21 genome-wide targets and cascade of bHLH factors during Sertoli cell differentiation and male sex determination in rats. Biol. Reprod., 87 (2012), p. 131
		NR2F2	J. Qin, M.-J. Tsai, S.Y. Tsai Essential roles of COUP-TFII in Leydig cell differentiation and male fertility. PLoS ONE, 3 (2008), p. e3285
		SOX9	G.J. Bouma, K.H. Albrecht, L.L. Washburn, A.K. Recknagel, G.A. Churchill, E.M. Eicher. Gonadal sex reversal in mutant Dax1 XY mice: a failure to upregulate Sox9 in pre-Sertoli cells. Development, 132 (2005), pp. 3045-3054
		LIN28A	I Stévant, Françoise K, Dissecting Cell Lineage Specification and Sex Fate Determination in Gonadal Somatic Cells Using Single-Cell Transcriptomics. Cell Report, VOLUME 26, ISSUE 12, P3272-3283.E3, MARCH 19, 2019
		BRCA1	I Stévant, Neirijnck Y , Borel C , et al. Deciphering Cell Lineage Specification during Male Sex Determination with Single-Cell RNA Sequencing[J]. Cell Reports, 2018, 22(6):1589-1599.
		BCL11A
		HMGA1
		HOXA2
		GATA2
		GATA3
		GATA5
		GATA6
		GATAD1
		GLI3
		FOXC1
		FOXD1
		FOXM1
		FOXP1
		FOXP2
		MAFB
		NR2F1
		SALL4
		TBX18
		TCF12
	Interstitial progenitors	THRB	I Stévant, Neirijnck Y , Borel C , et al. Deciphering Cell Lineage Specification during Male Sex Determination with Single-Cell RNA Sequencing[J]. Cell Reports, 2018, 22(6):1589-1599.
		JAZF1
		GLI2
		TCF21
		NR4A1
		MAF
		FOXS1
		FOXO1
		EGR1
		DEAF1
		AR
		SMAD3
		GLI2
		FOXM1
		HMGB1
		ARX
		NR6A1
		PTCH1
		PDGFRA
		NR2F2
		LHX9	S. Mazaud, E. Oréal, C.J. Guigon, D. Carré-Eusèbe, S. Magre. Lhx9 expression during gonadal morphogenesis as related to the state of cell differentiation. Gene Expr. Patterns, 2 (2002), pp. 373-377
		GLI1	I. Barsoum, H.H.C. Yao Redundant and differential roles of transcription factors Gli1 and Gli2 in the development of mouse fetal Leydig cellsBiol. Reprod., 84 (2011), pp. 894-899
		SOX9	Chassot AA, Ranc F, Gregoire EP et al (2008) Activation of beta-catenin signaling by Rspo1 controls differentiation of the mammalian ovary. Hum Mol Genet 17:1264–1277
	Pre-Sertoli cells	HEY1	I Stévant, Neirijnck Y , Borel C , et al. Deciphering Cell Lineage Specification during Male Sex Determination with Single-Cell RNA Sequencing[J]. Cell Reports, 2018, 22(6):1589-1599.
		LEF1
		MYCL
		RUNX1
		SOX5
		ETV5
		NR5A1
		NR6A1
		MEF2A
		THRA
		AMH	Tang H, Brennan J, Karl J et al (2008) Notch signaling maintains Leydig progenitor cells in the mouse testis. Development 135:3745–3753
		DHH
		PDGFA
		PTGDS
		SOX9
		KDM3A	S. Kuroki, S. Matoba, M. Akiyoshi, Y. Matsumura, et al. Epigenetic regulation of mouse sex determination by the histone demethylase Jmjd1a. Science, 341 (2013), pp. 1106-1109
		FGFR2	Schmahl J, Kim Y, Colvin JS et al (2004) Fgf9 induces proliferation and nuclear localization of FGFR2 in Sertoli precursors during male sex determination. Development 131:3627–3636
		GDNF	Meng X, Lindahl M, Hyvonen ME, Parvinen M, de Rooij DG, Hess MW, Raatikainen-Ahokas A, Sainio K, Rauvala H, Lakso M, et al. Regulation of cell fate decision of undifferentiated spermatogonia by GDNF. Science. 2000;287:1489–1493
		TUBB3	DeFalco T, Potter S, Williams AV et al (2015) Macrophages contribute to the spermatogonial niche in the adult testis. Cell Rep 12:1107–1119
		NR0B1	N. Hanley, D. Hagan, M. Clement-Jones, S. Ball, et al. SRY, SOX9, and DAX1 expression patterns during human sex determination and gonadal development. Mech. Dev., 91 (2000), pp. 403-407
	Pre-follicular cells	RSPO1	Chassot AA, Ranc F, Gregoire EP et al (2008) Activation of beta-catenin signaling by Rspo1 controls differentiation of the mammalian ovary. Hum Mol Genet 17:1264–1277
		WNT4
		BMP2	Bouma GJ, Washburn LL, Albrecht KH et al (2007) Correct dosage of Fog2 and Gata4 transcrip- tion factors is critical for fetal testis development in mice. Proc Natl Acad Sci U S A 104: 14994–14999
		ADAMTS19
		FST	Bouma GJ, Affourtit JP, Bult CJ, Eicher EM. Transcriptional profile of mouse pre-granulosa and Sertoli cells isolated from early-differentiated fetal gonads. Gene Expr. Patterns, 7 (2007), pp. 113-123
		LGR5	Rastetter RH, Bernard P, Palmer JS et al (2014) Marker genes identify three somatic cell types in the fetal mouse ovary. Dev Biol 394:242–252
		FGFR2	Schmahl J, Kim Y, Colvin JS et al (2004) Fgf9 induces proliferation and nuclear localization of FGFR2 in Sertoli precursors during male sex determination. Development 131:3627–3636
		FOXL2	Wilhelm D, Palmer S, Koopman P. 2007. Sex determination and gonadal development in mammals. Physiol Rev 87: 1–28.
	Mesonephros-derived migrating cells	PECAM1	Brennan J, Karl J, Capel B (2002) Divergent vascular mechanisms downstream of Sry establish the arterial system in the XY gonad. Dev Biol 244:418–428
			Smith CA, McClive PJ, Hudson Q, Sinclair AH (2005) Male-specific cell migration into the developing gonad is a conserved process involving PDGF signalling. Dev Biol 284:337–350
	Vascular cells	PECAM1	Albrecht KH, Eicher EM (2001) Evidence that Sry is expressed in pre-Sertoli cells and Sertoli and granulosa cells have a common precursor. Dev Biol 240:92–107v
			Tang H, Brennan J, Karl J et al (2008) Notch signaling maintains Leydig progenitor cells in the mouse testis. Development 135:3745–3753
	Stromal/interstitial cells	MAFB	DeFalco T, Takahashi S, Capel B (2011) Two distinct origins for Leydig cell progenitors in the fetal testis. Dev Biol 352:14–26
		PECAM1
		SFRP1	N. Warr, P. Siggers, D. Bogani, R. Brixey, L. Pastorelli, L. Yates, C.H. Dean, S. Wells, W. Satoh, A. Shimono, A. Greenfield. Sfrp1 and Sfrp2 are required for normal male sexual development in mice. Dev. Biol., 326 (2009), pp. 273-284
		PTCH1	Brennan J, Tilmann C, Capel B (2003) Pdgfr-alpha mediates testis cord organization and fetal Leydig cell development in the XY gonad. Genes Dev 17:800–810
Testis	Sertoli cells	SOX5	I Stévant, Neirijnck Y , Borel C , et al. Deciphering Cell Lineage Specification during Male Sex Determination with Single-Cell RNA Sequencing[J]. Cell Reports, 2018, 22(6):1589-1599.
		ETV5
		NR5A1
		NR6A1
		MEF2A
		THRA
		NR4A1
		SOX10
		EGR1
		FOXS1
		SOX8
		PTGDS
		HSD17B3
		AMH	Sharpe RM, McKinnell C, Kivlin C, Fisher JS (2003) Proliferation and functional maturation of Sertoli cells, and their relevance to disorders of testis function in adulthood. Reproduction 125: 769–784
		SOX9
		Dmrt1	C.K. Matson, M.W. Murphy, A.L. Sarver, M.D. Griswold, V.J. Bardwell, D. Zarkower. DMRT1 prevents female reprogramming in the postnatal mammalian testis. Nature, 476 (2011), pp. 101-10
			A. Minkina, C.K. Matson, R.E. Lindeman, N.B. Ghyselinck, V.J. Bardwell, D. Zarkower. DMRT1 protects male gonadal cells from retinoid-dependent sexual transdifferentiation. Dev. Cell, 29 (2014), pp. 511-520
		DHH	A.M. Clark, K.K. Garland, L.D. Russell. Desert hedgehog (Dhh) gene is required in the mouse testis for formation of adult-type Leydig cells and normal development of peritubular cells and seminiferous tubules. Biol. Reprod., 63 (2000), pp. 1825-1838
		KDM3A	S. Kuroki, S. Matoba, M. Akiyoshi, Y. Matsumura, et al. Epigenetic regulation of mouse sex determination by the histone demethylase Jmjd1a. Science, 341 (2013), pp. 1106-1109
	Fetal Leydig cells	CYP11A1	Tang H, Brennan J, Karl J et al (2008) Notch signaling maintains Leydig progenitor cells in the mouse testis. Development 135:3745–3753
		CYP17A1
		HSD17B3	Chassot AA, Ranc F, Gregoire EP et al (2008) Activation of beta-catenin signaling by Rspo1 controls differentiation of the mammalian ovary. Hum Mol Genet 17:1264–1277
		STAR	R.-S. Ge, Q. Dong, C.M. Sottas, V. Papadopoulos, B.R. Zirkin, M.P. Hardy. In search of rat stem Leydig cells: identification, isolation, and lineage-specific development. Proc. Natl. Acad. Sci. USA, 103 (2006), pp. 2719-2724
		HSD3B1	I Stévant, Neirijnck Y , Borel C , et al. Deciphering Cell Lineage Specification during Male Sex Determination with Single-Cell RNA Sequencing[J]. Cell Reports, 2018, 22(6):1589-1599.
	Peritubular myoid cells (PMCs)	ACTA2	Willerton L, Smith RA, Russell D, Mackay S (2004) Effects of FGF9 on embryonic Sertoli cell proliferation and testicular cord formation in the mouse. Int J Dev Biol 48:637–643
		IGHMBP2	Kathrin Gassei, Jens Ehmcke, Stefan Schlatt (2008) Initiation of testicular tubulogenesis is controlled by neurotrophic tyrosine receptor kinases in a three-dimensional Sertoli cell aggregation assay. Reproduction 136:459–469
Ovary	Follicular cells (=granulosa)	CDKN1B	I Stévant, Françoise K, Dissecting Cell Lineage Specification and Sex Fate Determination in Gonadal Somatic Cells Using Single-Cell Transcriptomics. Cell Report, VOLUME 26, ISSUE 12, P3272-3283.E3, MARCH 19, 2019
		LGR5
		HSD3B1
		HSD17B1
		ACTA2
		INHA
		AMH	H. Chen, J.S. Palmer, R.D. Thiagarajan et al. Koopman, D. Wilhelm Identification of novel markers of mouse fetal ovary development. PLoS One, 7 (2012), p. e41683
		CYP19A1	Hatzirodos N, Hummitzsch K, Irving-Rodgers HF, Rodgers RJ (2015) Transcriptome comparisons identify new cell markers for theca interna and granulosa cells from small and large antral ovarian follicles. PLoS ONE 10(3):e0119800
		FSHR
		Runx1	S.C. Munger, A. Natarajan, L.L. Looger, U. Ohler, B. Capel. Fine time course expression analysis identifies cascades of activation and repression and maps a putative regulator of mammalian sex determination. PLoS Genet., 9 (2013), p. e1003630
	Theca interna	CYP17A1	Hatzirodos N, Hummitzsch K, Irving-Rodgers HF, Rodgers RJ (2015) Transcriptome comparisons identify new cell markers for theca interna and granulosa cells from small and large antral ovarian follicles. PLoS ONE 10(3):e0119800
Germ cells	Germ cells in fetal gonads	DDX4	RazE. The function and regulation of vasa-like genes in germ-cell development. Genome Biol2000; 1(reviews):1017.1–1017.6.
		MRE11	Barrionuevo F, Georg I, Scherthan H et al (2009) Testis cord differentiation after the sex determination stage is independent of Sox9 but fails in the combined absence of Sox9 and Sox8. Dev Biol 15:301–312
		PECAM1	Tang H, Brennan J, Karl J et al (2008) Notch signaling maintains Leydig progenitor cells in the mouse testis. Development 135:3745–3753
	Oogonia	NANOG	Byskov AG, Høyer PE, Yding Andersen C et al (2011) No evidence for the presence of oogonia in the human ovary after their final clearance during the first two years of life. Hum Reprod 26: 2129–2139
	Spermatogonia stem cells (SSCs)	GFRA1	Buageaw A, Sukhwani M, Ben-Yehudah A et al (2005) GDNF family receptor alpha1 phenotype of spermatogonial stem cells in immature mouse testes. Biol Reprod 73:1011–1016
			Grasso M, Fuso A, Dovere L et al (2012) Distribution of GFRA1-expressing spermatogonia in adult mouse testis. Reproduction 143:325–332
			Hara K, Nakagawa T, Enomoto H et al (2014) Mouse spermatogenic stem cells continually interconvert between equipotent singly isolated and syncytial states. Cell Stem Cell 14:658–672
		CDH1	Piprek RP, Kolasa M, Podkowa D, Kloc M, Kubiak JZ. Tissue-specific knockout of E-cadherin (Cdh1) in developing mouse gonads causes germ cells loss. Reproduction. 2019 Aug;158(2):147-157. doi: 10.1530/REP-18-0621. PMID: 31100714.
			Tokuda M, Kadokawa Y, Kurahashi H, Marunouchi T. CDH1 is a specific marker for undifferentiated spermatogonia in mouse testes. Biol Reprod. 2007 Jan;76(1):130-41. doi: 10.1095/biolreprod.106.053181. Epub 2006 Oct 11. PMID: 17035642.
		PAX7	Aloisio GM, Nakada Y, Saatcioglu HD et al (2014) PAX7 expression defines germline stem cells in the adult testis. J Clin Invest 124:3929–3944
		ID4	Sun F, Xu Q, Zhao D, Degui Chen C. Id4 Marks Spermatogonial Stem Cells in the Mouse Testis. Sci Rep. 2015;5: 17594. pmid:26621350
	Spermatogonia	SALL4	Lovelace DL, Gao Z, Mutoji K, Song YC, Ruan J, Hermann BP. The regulatory repertoire of PLZF and SALL4 in undifferentiated spermatogonia. Development. 2016;143: 1893–1906. pmid:27068105
			Gassei K, Orwig KE. SALL4 Expression in Gonocytes and Spermatogonial Clones of Postnatal Mouse Testes. Singh SR, editor. PLoS One. 2013;8: e53976. pmid:23326552
		MEIOC	Grive KJ, Hu Y, Shu E, Grimson A, Elemento O, Grenier JK, et al. (2019) Dynamic transcriptome profiles within spermatogonial and spermatocyte populations during postnatal testis maturation revealed by single-cell sequencing. PLoS Genet 15(3): e1007810. https://doi.org/10.1371/journal.pgen.1007810
		TOP2A
		SMC3
		DMRT1	Zhang T, Murphy MW, Gearhart MD, Bardwell VJ, Zarkower D. The mammalian Doublesex homolog DMRT6 coordinates the transition between mitotic and meiotic developmental programs during spermatogenesis. Development. 2014;141: 3662–3671. pmid:25249458
	Meiotic cells	DMC1	Barrionuevo F, Bagheri-Fam S, Klattig J et al (2006) Homozygous inactivation of Sox9 causes complete XY sex reversal in mice. Biol Reprod 74(1):195–201

### Sheet: Table S5
Table S5. The ortholog number of sex-linked genes in the chicken genome
Chromosomes	Chicken chromosomes	Orthologs' number
Worm lizard-X	4	130
Worm lizard-X	1	8
Worm lizard-X	6	3
Worm lizard-X	14	1
Worm lizard-X	2	1
Worm lizard-X	27	1
Worm lizard-X	3	1
Worm lizard-X	8	1
Worm lizard-X	9	1
Worm lizard-Y	4	3
Worm lizard-Y	1	1
Marbled gecko-W	1	166
Marbled gecko-W	14	38
Marbled gecko-W	23	13
Marbled gecko-W	3	3
Marbled gecko-W	18	2
Marbled gecko-W	19	1
Marbled gecko-W	22	1
Marbled gecko-W	26	1
Marbled gecko-W	27	1
Marbled gecko-Z	1	169
Marbled gecko-Z	14	51
Marbled gecko-Z	23	14
Marbled gecko-Z	18	2
Marbled gecko-Z	3	2
Marbled gecko-Z	19	1
Marbled gecko-Z	22	1
Marbled gecko-Z	26	1
Marbled gecko-Z	27	1
Marbled gecko-Z	5	1
Marbled gecko-Z	Z	1
River turtle-X	14	1
River turtle-X	4	155
River turtle-X	3	3
River turtle-X	5	3
River turtle-X	32	2
River turtle-X	6	2
River turtle-X	13	1
River turtle-X	2	1
River turtle-X	22	1
River turtle-X	8	1
River turtle-X	W	1
River turtle-Y	4	156
River turtle-Y	3	3
River turtle-Y	32	2
River turtle-Y	13	1
River turtle-Y	14	1
River turtle-Y	2	1
River turtle-Y	22	1
River turtle-Y	5	1
River turtle-Y	W	1
Monitor lizard-W	28	18
Monitor lizard-W	31	7
Monitor lizard-W	1	5
Monitor lizard-W	33	4
Monitor lizard-W	2	3
Monitor lizard-W	W	3
Monitor lizard-W	8	2
Monitor lizard-W	Z	2
Monitor lizard-W	10	1
Monitor lizard-W	14	1
Monitor lizard-W	16	1
Monitor lizard-W	18	1
Monitor lizard-W	19	1
Monitor lizard-W	22	1
Monitor lizard-Z	28	60
Monitor lizard-Z	1	7
Monitor lizard-Z	Z	4
Monitor lizard-Z	10	2
Monitor lizard-Z	11	2
Monitor lizard-Z	2	2
Monitor lizard-Z	25	2
Monitor lizard-Z	3	2
Monitor lizard-Z	W	2
Monitor lizard-Z	19	1
Monitor lizard-Z	22	1
Monitor lizard-Z	31	1
Monitor lizard-Z	33	1
Monitor lizard-Z	4	1
Monitor lizard-Z	6	1
Monitor lizard-Z	7	1

### Sheet: Table S6
Table S6. Sex-linked orthologs' location on the Gga6a assembly
Chicken chromosomes	Start	End	Gene name	Species
W	4392066	4394744	LOC107055438	River turtle
2	55698201	55703209	LOC112531750	River turtle
3	10574976	10588053	RAB1B	River turtle
3	12555712	12587575	COQ8A	River turtle
3	46971132	46990279	RAB32	River turtle
3	71749049	71752696	POU3F2	River turtle
4	19752425	19874064	TRIM2	River turtle
4	19876100	19925833	MND1	River turtle
4	20006893	20028956	TLR2A	River turtle
4	20290058	20305260	PLRG1	River turtle
4	20308924	20315123	FGB	River turtle
4	20538416	20546742	NPY2R	River turtle
4	20813904	20854198	GUCY1B3	River turtle
4	21202944	21319818	PDGFC	River turtle
4	21362171	21410833	GLRB	River turtle
4	21423354	21514470	GRIA2	River turtle
4	21929406	21947004	ETFDH	River turtle
4	21945222	21955797	PPID	River turtle
4	23386250	23395197	NPY5R	River turtle
4	23788719	23808740	TMEM192	River turtle
4	23878894	23885145	MSMO1	River turtle
4	23889253	23935933	CPE	River turtle
4	29203569	29232429	ELF2	River turtle
4	29326806	29343723	SETD7	River turtle
4	29629212	29647594	CLGN	River turtle
4	29687612	29694605	ELMOD2	River turtle
4	29701790	29745477	TBC1D9	River turtle
4	30481564	30578450	GAB1	River turtle
4	31010873	31024704	ABCE1	River turtle
4	31180199	31242896	MMAA	River turtle
4	31986644	32115349	ARHGAP10	River turtle
4	32119489	32320196	NR3C2	River turtle
4	33434391	33477554	GATB	River turtle
4	34029536	34068741	CDKL2	River turtle
4	34067141	34079457	SH2D4A	River turtle
4	34078750	34122450	CSGALNACT1	River turtle
4	34128036	34146661	INTS10	River turtle
4	34157923	34161966	POMK	River turtle
4	34357641	34368860	MFSD8	River turtle
4	34368752	34391463	ABHD18	River turtle
4	34592630	34600848	RCHY1	River turtle
4	34616757	34622370	BTC	River turtle
4	34947919	34982756	CNOT6L	River turtle
4	35013344	35019415	CCNG2	River turtle
4	35047624	35091512	HERC3	River turtle
4	37126856	37168385	SMARCAD1	River turtle
4	37648094	37667629	ETNPPL	River turtle
4	37938476	37955383	HADH	River turtle
4	38547580	38592421	NPNT	River turtle
4	38673414	38689450	INTS12	River turtle
4	39244669	39256259	UFSP2	River turtle
4	39265380	39327755	SNX25	River turtle
4	39967661	40022866	DCTD	River turtle
4	43290644	43292707	HMGB2	River turtle
4	43677976	43697009	FBXO8	River turtle
4	44783151	44809225	USO1	River turtle
4	44809807	44834835	G3BP2	River turtle
4	45493922	45604196	RASGEF1B	River turtle
4	45641231	45655619	PKD2	River turtle
4	45723805	45740100	KLHL8	River turtle
4	45743233	45799215	AFF1	River turtle
4	45932534	46041741	MAPK10	River turtle
4	46271530	46279974	COPS4	River turtle
4	46324670	46358377	SEC31A	River turtle
4	46361217	46379016	SCD5	River turtle
4	46378300	46398357	TMEM150C	River turtle
4	46439547	46444754	HPSE	River turtle
4	46447365	46463860	HELQ	River turtle
4	46465739	46472854	FAM175A	River turtle
4	49205985	49221366	REST	River turtle
4	49230262	49237926	SARAF	River turtle
4	49511019	49519885	ERI1	River turtle
4	49544714	49551780	PPP1R3B	River turtle
4	49567552	49579929	LOC430303	River turtle
4	49593949	49613783	PRAG1	River turtle
4	49630159	49655418	CCNI	River turtle
4	50077514	50084922	GRSF1	River turtle
4	50805767	50848889	ALB	River turtle
4	51615242	51647369	UBA6	River turtle
4	51746599	51768997	YTHDC1	River turtle
4	51792610	51794892	SULT1B1	River turtle
4	53610973	53633007	BBS12	River turtle
4	53918279	53933311	BBS7	River turtle
4	55010108	55132969	NDST3	River turtle
4	55013311	55055441	PRSS12	River turtle
4	57181648	57200150	AP1AR	River turtle
4	58121553	58134361	CFI	River turtle
4	58140818	58154002	CASP6	River turtle
4	59688409	59777550	RAP1GDS1	River turtle
4	59946348	59953966	ADH5	River turtle
4	59974955	59980613	ADH1L	River turtle
4	59984674	59995027	ADH1C	River turtle
4	60014891	60024738	TRMT10A	River turtle
4	60727881	60760695	SLC39A8	River turtle
4	60786182	60843855	NFKB1	River turtle
4	61027897	61036027	LOC107049033	River turtle
4	61323317	61353585	FAM149A	River turtle
4	62807214	62846044	PCM1	River turtle
4	63002026	63022151	PDGFRL	River turtle
4	64733831	64768870	PAICS	River turtle
4	65118474	65129965	TMEM165	River turtle
4	65129659	65135905	SRD5A3	River turtle
4	65269766	65321836	KIT	River turtle
4	65578093	65720688	LNX1	River turtle
4	65761999	65943000	SCFD2	River turtle
4	65944533	65948231	RASL11B	River turtle
4	66142548	66162391	SPATA18	River turtle
4	66162127	66168332	SGCB	River turtle
4	66268420	66282832	OCIAD1	River turtle
4	66457109	66487593	SLAIN2	River turtle
4	67593004	67600657	GNPDA2	River turtle
4	67594187	67617798	GUF1	River turtle
4	68290439	68330909	BEND4	River turtle
4	68326360	68355478	SLC30A9	River turtle
4	68360636	68374409	TMEM33	River turtle
4	68647024	68813455	APBB2	River turtle
4	68813095	68829293	NSUN7	River turtle
4	69289312	69295180	RPL9	River turtle
4	69474773	69508323	FAM114A1	River turtle
4	69518646	69524383	TLR1A	River turtle
4	69531294	69558359	KLF3	River turtle
4	69798602	69816083	PGM2	River turtle
4	69834800	69855846	RELL1	River turtle
4	73061863	73132103	STIM2	River turtle
4	73507447	73525261	PI4K2B	River turtle
4	73608796	73662151	CCDC149	River turtle
4	75897761	75920718	NCAPG	River turtle
4	75920811	75968541	FAM184B	River turtle
4	76174488	76382215	LDB2	River turtle
4	76506971	76565939	PROM1	River turtle
4	76656046	76689141	FBXL5	River turtle
4	78304219	78324093	WDR1	River turtle
4	78370485	78457484	SLC2A9	River turtle
4	78530744	78538243	LYAR	River turtle
4	79330603	79435155	JAKMIP1	River turtle
4	79528236	79704158	PPP2R2C	River turtle
4	79704360	79733876	MAN2B2	River turtle
4	79928259	79934551	TADA2B	River turtle
4	79934605	79941011	GRPEL1	River turtle
4	80968514	80981507	TRMT44	River turtle
4	81565509	81578375	ADRA2C	River turtle
4	81846628	81855691	LRPAP1	River turtle
4	82295727	82352992	ADD1	River turtle
4	82359241	82394814	SH3BP2	River turtle
4	82438663	82449196	TNIP2	River turtle
4	82644754	82787656	ZFYVE28	River turtle
4	82999043	83031049	NAT8L	River turtle
4	83215310	83318829	WHSC1	River turtle
4	83316570	83344204	LETM1	River turtle
4	83408775	83461273	FGFR3	River turtle
4	83885029	83903849	TACC3	River turtle
4	84433419	84481985	UVSSA	River turtle
4	84541200	84762598	CTBP1	River turtle
4	85058001	85229240	FGFRL1	River turtle
4	85464541	85479407	PTCD3	River turtle
4	85480273	85493120	IMMT	River turtle
4	85608923	85630028	RNF103	River turtle
4	85629263	85653583	RMND5A	River turtle
4	85994123	86002004	THNSL2	River turtle
4	86119617	86128359	HRH2L	River turtle
4	87571698	87585382	LRRTM1	River turtle
4	88524765	88534343	PANK2	River turtle
4	88545044	88643132	PTPRA	River turtle
4	88643965	88649469	MRPS26	River turtle
4	88675382	88718132	LZTS3	River turtle
4	88742556	88772767	DDRGK1	River turtle
4	89693316	89703381	CCT7	River turtle
4	89847691	89856291	EMX1	River turtle
4	90999481	91041924	DCTN1	River turtle
5	1821594	1823163	IFITM5	River turtle
5	3033148	3064880	SLC17A6	River turtle
5	10585170	10619898	RRAS2	River turtle
6	21023023	21059247	TBC1D12	River turtle
6	29828232	29897911	HSPA12A	River turtle
8	22209416	22222109	EFCAB14	River turtle
13	5457622	5489834	LOC416169	River turtle
14	9192192	9204075	KDELR2	River turtle
22	3861754	3867087	MOB1A	River turtle
32	485607	503801	LRFN3	River turtle
32	643385	651280	TBCB	River turtle
W	1843451	1845217	LOC112530493	Monitor lizard
W	3952271	3953484	LOC100857682	Monitor lizard
W	4392066	4394744	LOC107055438	Monitor lizard
Z	10904775	10925800	CAPSL	Monitor lizard
Z	16804843	16861139	PLPP1	Monitor lizard
Z	41420069	41425489	CTSV	Monitor lizard
Z	41679232	41680761	LOC112530773	Monitor lizard
Z	56447625	56473808	3-Mar	Monitor lizard
1	65263	66712	LOC112532873	Monitor lizard
1	938571	939817	DPF2	Monitor lizard
1	130414584	130415960	LOC112531508	Monitor lizard
1	148243072	148244355	LOC112531540	Monitor lizard
1	156904537	156906322	LOC112531549	Monitor lizard
1	183242631	183247398	LOC112531588	Monitor lizard
1	197413239	197421223	TRIM3	Monitor lizard
2	77891056	77894584	LOC112531790	Monitor lizard
2	121606955	121609830	LOC112531714	Monitor lizard
3	81512848	81515740	LOC112532100	Monitor lizard
4	9588622	9595192	TRAIL-LIKE	Monitor lizard
6	15416131	15421002	ZNF503	Monitor lizard
7	16648520	16651688	ATP5G3	Monitor lizard
8	21969840	21979972	VDHAP	Monitor lizard
8	21982187	21991081	FAAH	Monitor lizard
10	6017959	6048674	KLF13	Monitor lizard
10	11166911	11169394	ITGB1BP3	Monitor lizard
11	1049404	1070771	LOC112533303	Monitor lizard
11	19074876	19080177	PSMD7	Monitor lizard
14	12828457	12832243	ZKSCAN7L	Monitor lizard
16	1860035	1866412	LOC429800	Monitor lizard
18	9943276	9944348	ANAPC11	Monitor lizard
19	3291916	3316216	UBE2G1	Monitor lizard
22	161075	163090	LOC112530190	Monitor lizard
25	1520004	1522972	APOA1BP	Monitor lizard
25	2598859	2602317	LOC100857512	Monitor lizard
28	505194	553619	CTXN1	Monitor lizard
28	604441	629802	HNRNPM	Monitor lizard
28	792581	821098	SLC1A6	Monitor lizard
28	908954	927370	2-Mar	Monitor lizard
28	928402	941265	RAB11B	Monitor lizard
28	1080721	1081870	MRPL54	Monitor lizard
28	1139771	1145347	TBXA2R	Monitor lizard
28	1185690	1188752	DOHH	Monitor lizard
28	1203622	1243274	NFIC	Monitor lizard
28	1305776	1310095	PLPP2	Monitor lizard
28	1378792	1382827	S1PR4	Monitor lizard
28	1514344	1527532	ZBTB7A	Monitor lizard
28	1538379	1551617	PIAS4	Monitor lizard
28	1561792	1567339	DAPK3	Monitor lizard
28	1613261	1620431	FUT6	Monitor lizard
28	1620230	1636712	NRTN	Monitor lizard
28	1663760	1670975	DUS3L	Monitor lizard
28	1763428	1793887	MLLT1	Monitor lizard
28	2082137	2086055	OAZ1	Monitor lizard
28	2118169	2124677	PLEKHJ1	Monitor lizard
28	2214009	2217992	MOB3A	Monitor lizard
28	2272059	2279790	SCAMP4	Monitor lizard
28	2283345	2295937	NR1D1	Monitor lizard
28	2319159	2324426	ABHD17A	Monitor lizard
28	2543653	2559106	MEX3D	Monitor lizard
28	2639956	2642632	PLIN4	Monitor lizard
28	2648568	2668838	SEMA6B	Monitor lizard
28	2700463	2706438	SIRT6	Monitor lizard
28	2762361	2764319	TPGS1	Monitor lizard
28	2764612	2770419	CDC34	Monitor lizard
28	2772636	2783648	BSG	Monitor lizard
28	2820343	2829106	RNF126	Monitor lizard
28	2836657	2844986	FSTL3	Monitor lizard
28	2923357	2926929	PLPPR3	Monitor lizard
28	2928546	2930430	CFD	Monitor lizard
28	3034818	3036391	GPX4	Monitor lizard
28	3130064	3135394	CBARP	Monitor lizard
28	3202721	3234192	EFNA2	Monitor lizard
28	3300740	3302010	RPS15	Monitor lizard
28	3303239	3316252	APC2	Monitor lizard
28	3319418	3319840	C19orf25	Monitor lizard
28	3500398	3501686	MRPL34	Monitor lizard
28	3502399	3512750	DDA1	Monitor lizard
28	3539020	3548132	CILP2	Monitor lizard
28	3553996	3555073	NDUFA13	Monitor lizard
28	3641363	3645729	HAPLN4	Monitor lizard
28	3665314	3666691	NR2C2AP	Monitor lizard
28	3679803	3685022	TMEM221	Monitor lizard
28	3756588	3761760	ARMC6	Monitor lizard
28	3843493	3845584	GDF3	Monitor lizard
28	3951133	3966079	KLHL26	Monitor lizard
28	3985818	3987504	C19orf60	Monitor lizard
28	3987712	3988725	UBA52	Monitor lizard
28	3989908	3991381	KXD1	Monitor lizard
28	4057878	4068206	PGPEP1	Monitor lizard
28	4074009	4079212	JUND	Monitor lizard
28	4092352	4096084	RAB3A	Monitor lizard
28	4096022	4098287	MPV17L2	Monitor lizard
28	4967446	4972588	FEM1A	Monitor lizard
28	5040870	5047577	TNFAIP8L1	Monitor lizard
31	912387	913421	LOC112531067	Monitor lizard
31	1278517	1279451	LOC112531069	Monitor lizard
31	1319214	1320380	LOC112531029	Monitor lizard
31	1474169	1477233	LOC112531071	Monitor lizard
31	2377551	2380078	VH26L10	Monitor lizard
31	2380682	2381632	LOC101750160	Monitor lizard
33	1276603	1277674	LOC107049237	Monitor lizard
33	1935395	1941159	LOC112530843	Monitor lizard
33	2764514	2772981	ZNF7L	Monitor lizard
33	2785141	2792747	LOC769660	Monitor lizard
1	46717305	46744994	APAF1	Worm lizard
1	75291772	75327340	TULP3	Worm lizard
1	75376950	75394748	ITFG2	Worm lizard
1	75447601	75455201	NECAP1	Worm lizard
1	75548481	75556638	SLC2A14	Worm lizard
1	80940645	80954049	POPDC2	Worm lizard
1	156904537	156906322	LOC112531549	Worm lizard
1	175887797	175900550	N4BP2L1	Worm lizard
2	316268	327811	SLC4A2	Worm lizard
3	96780467	96788530	ODC1	Worm lizard
4	20752422	20810392	GUCY1A3	Worm lizard
4	20813904	20854198	GUCY1B3	Worm lizard
4	21202944	21319818	PDGFC	Worm lizard
4	21768631	21785975	FAM198B	Worm lizard
4	21929406	21947004	ETFDH	Worm lizard
4	22801638	23067215	FSTL5	Worm lizard
4	23878894	23885145	MSMO1	Worm lizard
4	25220146	25235204	AADAT	Worm lizard
4	25333844	25394449	CLCN3	Worm lizard
4	25454962	25530205	SH3RF1	Worm lizard
4	25542386	25552046	CBR4	Worm lizard
4	28645061	28654943	PCDH18	Worm lizard
4	29326806	29343723	SETD7	Worm lizard
4	30481564	30578450	GAB1	Worm lizard
4	31056626	31187014	SMAD1	Worm lizard
4	31904342	31933857	EDNRA	Worm lizard
4	31955445	31966003	TMEM184C	Worm lizard
4	31967219	31982820	PRMT9	Worm lizard
4	31986644	32115349	ARHGAP10	Worm lizard
4	32119489	32320196	NR3C2	Worm lizard
4	32845795	33219404	LRBA	Worm lizard
4	33236272	33239654	RPS3A	Worm lizard
4	33241343	33322918	SH3D19	Worm lizard
4	33434391	33477554	GATB	Worm lizard
4	33862684	33875301	TMEM154	Worm lizard
4	33886801	33927576	ARFIP1	Worm lizard
4	33926473	33963888	FHDC1	Worm lizard
4	34015593	34049299	SCLT1	Worm lizard
4	34300857	34323340	HSPA4L	Worm lizard
4	34341998	34356861	PLK4	Worm lizard
4	35013344	35019415	CCNG2	Worm lizard
4	35026245	35044645	HERC4L	Worm lizard
4	35370103	35436997	SNCA	Worm lizard
4	37648094	37667629	ETNPPL	Worm lizard
4	37872539	37926897	LEF1	Worm lizard
4	37956655	37969342	CYP2U1	Worm lizard
4	37969852	38007699	SGMS2	Worm lizard
4	38427792	38555092	TBCK	Worm lizard
4	38607073	38673370	GSTCD	Worm lizard
4	38673414	38689450	INTS12	Worm lizard
4	39265380	39327755	SNX25	Worm lizard
4	40053454	40364436	TENM3	Worm lizard
4	43216512	43285468	GALNT7	Worm lizard
4	44468355	44536903	VEGFC	Worm lizard
4	45641231	45655619	PKD2	Worm lizard
4	45696106	45724268	NUDT9	Worm lizard
4	45723805	45740100	KLHL8	Worm lizard
4	46055294	46258726	ARHGAP24	Worm lizard
4	46280071	46318582	LIN54	Worm lizard
4	46324670	46358377	SEC31A	Worm lizard
4	46397311	46402228	ENOPH1	Worm lizard
4	46506402	46524034	GPAT3	Worm lizard
4	46847265	46987361	WDFY3	Worm lizard
4	46991647	47009784	PPM1K	Worm lizard
4	49630159	49655418	CCNI	Worm lizard
4	49658331	49708196	11-Sep	Worm lizard
4	49937041	49950638	NUP54	Worm lizard
4	50027788	50078057	RUFY3	Worm lizard
4	50472656	50604643	ADAMTS3	Worm lizard
4	52506471	52643104	FAT4	Worm lizard
4	52874037	52916075	ANKRD50	Worm lizard
4	53725164	53736976	ADAD1	Worm lizard
4	53737299	53846558	KIAA1109	Worm lizard
4	53877837	53918091	TRPC3	Worm lizard
4	53941219	53946465	EXOSC9	Worm lizard
4	54070730	54090538	QRFPR	Worm lizard
4	54227382	54312519	PRDM5	Worm lizard
4	54534539	54537973	MAD2L1	Worm lizard
4	54538582	54542248	RPL7L1	Worm lizard
4	54574928	54708271	PDE5A	Worm lizard
4	54812245	54904004	SYNPO2	Worm lizard
4	54918529	54973837	SEC24D	Worm lizard
4	55013311	55055441	PRSS12	Worm lizard
4	57070604	57098227	LARP7	Worm lizard
4	58154372	58188641	MCUB	Worm lizard
4	59780403	59862340	TSPAN5	Worm lizard
4	59886030	59909062	EIF4E	Worm lizard
4	59962433	59967158	LOC112529921	Worm lizard
4	60014891	60024738	TRMT10A	Worm lizard
4	60128048	60153671	DNAJB14	Worm lizard
4	60840201	60884761	MANBA	Worm lizard
4	61062025	61084487	PDLIM3	Worm lizard
4	61357027	61369973	CYP4V2	Worm lizard
4	61696924	61799312	FAT1	Worm lizard
4	62807214	62846044	PCM1	Worm lizard
4	62846272	62876265	FGL1	Worm lizard
4	63086410	63134728	MTMR7	Worm lizard
4	63135572	63148736	VPS37A	Worm lizard
4	63148875	63169283	CNOT7	Worm lizard
4	64733831	64768870	PAICS	Worm lizard
4	64922424	64955458	CEP135	Worm lizard
4	65129659	65135905	SRD5A3	Worm lizard
4	65395525	65436428	PDGFRA	Worm lizard
4	65761999	65943000	SCFD2	Worm lizard
4	65944533	65948231	RASL11B	Worm lizard
4	65987975	66015213	USP46	Worm lizard
4	66457109	66487593	SLAIN2	Worm lizard
4	66591245	66635360	NFXL1	Worm lizard
4	67593004	67600657	GNPDA2	Worm lizard
4	68147511	68243263	ATP8A1	Worm lizard
4	69352169	69391191	WDR19	Worm lizard
4	69474773	69508323	FAM114A1	Worm lizard
4	69834800	69855846	RELL1	Worm lizard
4	73476279	73507544	ANAPC4	Worm lizard
4	73665485	73667509	SOD3	Worm lizard
4	73703037	73744211	DHX15	Worm lizard
4	74366408	74429486	GBA3	Worm lizard
4	74981753	75225786	SLIT2	Worm lizard
4	75820983	75894577	LCORL	Worm lizard
4	75897761	75920718	NCAPG	Worm lizard
4	75971178	75982975	LAP3	Worm lizard
4	76174488	76382215	LDB2	Worm lizard
4	76656046	76689141	FBXL5	Worm lizard
4	78530744	78538243	LYAR	Worm lizard
4	78594713	78651161	STX18	Worm lizard
4	80933346	80968504	ACOX3	Worm lizard
4	81981396	82066830	RGS12	Worm lizard
4	82295727	82352992	ADD1	Worm lizard
4	82359241	82394814	SH3BP2	Worm lizard
4	88524765	88534343	PANK2	Worm lizard
4	88545044	88643132	PTPRA	Worm lizard
4	88643965	88649469	MRPS26	Worm lizard
4	89066598	89145516	C4H20ORF194	Worm lizard
4	89176720	89321477	ATRN	Worm lizard
4	89567186	89592898	ADAM33	Worm lizard
4	89693316	89703381	CCT7	Worm lizard
4	89703490	89707506	PRADC1	Worm lizard
4	89879919	90122784	EXOC6B	Worm lizard
4	90957527	90959519	INO80B	Worm lizard
4	91064233	91065057	NAT8B	Worm lizard
6	3099027	3219406	LDB3	Worm lizard
6	29828232	29897911	HSPA12A	Worm lizard
6	30032849	30038215	VAX1	Worm lizard
8	6289052	6355763	LHX4-AS1	Worm lizard
9	5289093	5299778	ETV5	Worm lizard
14	12828457	12832243	ZKSCAN7L	Worm lizard
27	3546260	3602463	NSF	Worm lizard
Z	54630435	54780563	PSD3	Marbled gecko
1	278661	284009	LOC112532874	Marbled gecko
1	403221	405031	ACRL	Marbled gecko
1	1133703	1202838	PPP6R2	Marbled gecko
1	1679824	1696355	ANKRD16	Marbled gecko
1	4059530	4071656	K123	Marbled gecko
1	4516708	4633498	SFMBT2	Marbled gecko
1	4960731	4988464	GATA3	Marbled gecko
1	6834558	6850143	SEC61A2	Marbled gecko
1	7287501	7311282	SEPHS1	Marbled gecko
1	7970741	7981599	HSPA14	Marbled gecko
1	9659759	9790408	SEMA3E	Marbled gecko
1	9888098	10217660	PCLO	Marbled gecko
1	11192352	11314333	SEMA3C	Marbled gecko
1	11833613	12559079	MAGI2	Marbled gecko
1	12649967	12698303	RSBN1L	Marbled gecko
1	12862618	12935416	CCDC146	Marbled gecko
1	12915303	12921313	FGL2	Marbled gecko
1	12976263	13055113	FBXL13	Marbled gecko
1	13006977	13025640	LRRC17	Marbled gecko
1	13065343	13085319	NAPEPLD	Marbled gecko
1	13184634	13457315	RELN	Marbled gecko
1	13903030	13955806	KMT2E	Marbled gecko
1	14116120	14138108	PUS7	Marbled gecko
1	14138455	14150312	RINT1	Marbled gecko
1	14156906	14267126	ATXN7L1	Marbled gecko
1	14363077	14392439	NAMPT	Marbled gecko
1	14682645	14697937	HBP1	Marbled gecko
1	14949349	14955889	CBLL1	Marbled gecko
1	14957159	14974129	SLC26A3	Marbled gecko
1	14993975	15007778	DLD	Marbled gecko
1	15009166	15050971	LAMB1	Marbled gecko
1	15051530	15107119	LAMB4	Marbled gecko
1	15105451	15128477	ERGIC2	Marbled gecko
1	15133563	15199297	LRRK2	Marbled gecko
1	15244036	15380509	SLC2A13	Marbled gecko
1	15477720	15562176	KIF21A	Marbled gecko
1	16063693	16139376	GRAMD4	Marbled gecko
1	20276288	20309611	MOV10L1	Marbled gecko
1	20328207	20349394	PANX2	Marbled gecko
1	20449458	20462470	SELENOO	Marbled gecko
1	20464476	20487466	TUBGCP6	Marbled gecko
1	20647433	20898267	PLXNB2	Marbled gecko
1	20959037	21036750	ZNF800	Marbled gecko
1	21884111	21949081	POT1	Marbled gecko
1	21985328	21997138	GPR37	Marbled gecko
1	22434435	22445893	ASB15	Marbled gecko
1	23043203	23177070	PTPRZ1	Marbled gecko
1	23351573	23381021	FAM3C	Marbled gecko
1	23413120	23554790	CPED1	Marbled gecko
1	24435899	24484038	ANKRD26	Marbled gecko
1	25059900	25148633	MET	Marbled gecko
1	25905660	25954293	MDFIC	Marbled gecko
1	27057991	27068584	IFRD1	Marbled gecko
1	27109323	27163047	ZNF277	Marbled gecko
1	27615890	27653289	LRRN3	Marbled gecko
1	28571393	28577816	THAP5	Marbled gecko
1	28625801	28633253	AVPR2	Marbled gecko
1	28650992	28687291	PNPLA8	Marbled gecko
1	28703928	28846685	NRCAM	Marbled gecko
1	29166143	29419274	PDZRN4	Marbled gecko
1	29633507	29660476	YAF2	Marbled gecko
1	29690803	29702642	ZCRB1	Marbled gecko
1	29702686	29770996	PPHLN1	Marbled gecko
1	29773408	29833531	PRICKLE1	Marbled gecko
1	30042934	30129390	ADAMTS20	Marbled gecko
1	30191162	30204925	IRAK4	Marbled gecko
1	30463157	30606604	NELL2	Marbled gecko
1	30720814	30791204	ANO6	Marbled gecko
1	30872230	30978877	ARID2	Marbled gecko
1	31563313	31576453	ATP23	Marbled gecko
1	33104506	33176133	MON2	Marbled gecko
1	33515763	33527383	TMEM5	Marbled gecko
1	33560317	33701007	SRGAP1	Marbled gecko
1	33713955	33726655	C1H12ORF66	Marbled gecko
1	33752711	33785156	TBK1	Marbled gecko
1	33784124	33887319	RASSF3	Marbled gecko
1	33892987	33913536	GNS	Marbled gecko
1	33914382	33964318	TBC1D30	Marbled gecko
1	34002232	34044011	WIF1	Marbled gecko
1	34057864	34106949	LEMD3	Marbled gecko
1	35018899	35033353	DYRK2	Marbled gecko
1	35393882	35399422	SLC35E3	Marbled gecko
1	35713725	35758730	MYRFL	Marbled gecko
1	36025148	36168886	PTPRR	Marbled gecko
1	36454504	36492362	ZFC3H1	Marbled gecko
1	36511783	36525754	TMEM19	Marbled gecko
1	36613330	36727660	TPH2	Marbled gecko
1	38017047	38021395	PHLDA1	Marbled gecko
1	38477996	39006643	NAV3	Marbled gecko
1	39190931	39536618	SYT1	Marbled gecko
1	39643443	39771697	PPP1R12A	Marbled gecko
1	40199384	40277516	ACSS3	Marbled gecko
1	43015486	43066975	KITLG	Marbled gecko
1	43322565	43327276	DUSP6	Marbled gecko
1	43360801	43404429	POC1B	Marbled gecko
1	43425751	43483118	ATP2B1	Marbled gecko
1	44018283	44030483	LUM	Marbled gecko
1	44051182	44089820	DCN	Marbled gecko
1	44649240	44725767	EEA1	Marbled gecko
1	45164324	45188580	CEP83	Marbled gecko
1	45191562	45318003	TMCC3	Marbled gecko
1	45566403	45581188	METAP2	Marbled gecko
1	45781411	45815589	ELK3	Marbled gecko
1	45818676	45909523	CDK17	Marbled gecko
1	46668937	46691164	TMPO	Marbled gecko
1	47184016	47238308	UHRF1BP1L	Marbled gecko
1	47292762	47320594	SLC17A8	Marbled gecko
1	47376059	47394614	GAS2L3	Marbled gecko
1	47715105	47760658	NUP205	Marbled gecko
1	47861587	47886029	LOC417937	Marbled gecko
1	47889127	47902219	STRA8	Marbled gecko
1	48056248	48065830	WBP11	Marbled gecko
1	48101375	48101764	H2AFJ	Marbled gecko
1	48792292	48903334	ATF7IP	Marbled gecko
1	48904685	48942465	PLBD1	Marbled gecko
1	49432935	49440752	WBP2NL	Marbled gecko
1	49487083	49494074	SHISA8	Marbled gecko
1	49493089	49511605	SREBF2	Marbled gecko
1	49519910	49553734	MEI1	Marbled gecko
1	49608449	49628876	ACO2	Marbled gecko
1	49664271	49678819	TEF	Marbled gecko
1	49734272	49753468	RANGAP1	Marbled gecko
1	49778616	49836401	EP300	Marbled gecko
1	49892527	49906193	XPNPEP3	Marbled gecko
1	49906150	49926208	ST13	Marbled gecko
1	49931478	49945613	SLC25A17	Marbled gecko
1	50258017	50279008	FAM83F	Marbled gecko
1	50599342	50602277	ATF4	Marbled gecko
1	50691590	50697390	RPL3	Marbled gecko
1	50752432	50768652	CBX7	Marbled gecko
1	50780559	50791926	NPTXR	Marbled gecko
1	50808312	50816242	SUN2	Marbled gecko
1	50979505	50998680	PLA2G6	Marbled gecko
1	51019124	51030492	PICK1	Marbled gecko
1	51097089	51106702	EIF3L	Marbled gecko
1	51121427	51122146	LOC693258	Marbled gecko
1	51123897	51128173	GCAT	Marbled gecko
1	51230018	51252530	CARD10	Marbled gecko
1	51286507	51341743	ELFN2	Marbled gecko
1	51425934	51432847	SSTR3	Marbled gecko
1	51574099	51608248	NCF4	Marbled gecko
1	51716509	51726944	FOXRED2	Marbled gecko
1	51725085	51734739	TXN2	Marbled gecko
1	51734199	51820934	MYH9	Marbled gecko
1	52034433	52042836	RASD2	Marbled gecko
1	52093780	52102037	MCM5	Marbled gecko
1	52137539	52151831	HMGXB4	Marbled gecko
1	53227761	53241371	FBXO7	Marbled gecko
1	53325222	53342887	PRDM4	Marbled gecko
1	53370683	53545366	BTBD11	Marbled gecko
1	53628295	53634019	MTERF2	Marbled gecko
1	53811388	53878924	POLR3B	Marbled gecko
1	53881510	53898081	TCP11L2	Marbled gecko
1	54291208	54320813	ALDH1L2	Marbled gecko
1	54582181	54608639	TXNRD1	Marbled gecko
1	55369758	55417957	PARPBP	Marbled gecko
1	55372262	55373651	PMCH	Marbled gecko
1	55492480	55507806	DRAM1	Marbled gecko
1	56152240	56310825	KIAA1549	Marbled gecko
1	56672083	56731401	KDM7A	Marbled gecko
1	56771265	56775419	RAB19	Marbled gecko
1	56777619	56801776	MKRN1	Marbled gecko
1	56804064	56831333	LOC418114	Marbled gecko
1	56891252	56902268	ADCK2	Marbled gecko
1	57310469	57339122	KIAA1147	Marbled gecko
1	59699643	59845409	TMTC1	Marbled gecko
1	60148643	60186824	SLC6A12	Marbled gecko
1	60296240	60357844	B4GALNT3	Marbled gecko
1	61103333	61144864	DCP1B	Marbled gecko
1	61683108	61775144	CECR2	Marbled gecko
1	64536108	64585964	AEBP2	Marbled gecko
1	65306866	65337113	RECQL	Marbled gecko
1	67126380	67162844	LRMP	Marbled gecko
1	67493888	67574359	RASSF8	Marbled gecko
1	67656124	67921681	ITPR2	Marbled gecko
1	68520429	68530294	TSPO	Marbled gecko
1	68818077	68881195	MPPED1	Marbled gecko
1	68893973	68912601	EFCAB6	Marbled gecko
1	69091104	69109302	SAMM50	Marbled gecko
1	123277805	123301686	TMEM27	Marbled gecko
1	183242631	183247398	LOC112531588	Marbled gecko
3	4273778	4275079	MEA1	Marbled gecko
3	81503086	81507673	EEF1A1	Marbled gecko
3	88145451	88157282	KLHL31	Marbled gecko
5	16016176	16051789	SLC25A22	Marbled gecko
14	486853	501098	RRN3	Marbled gecko
14	510063	515427	RSL1D1	Marbled gecko
14	665135	707195	CPPED1	Marbled gecko
14	716239	883606	SHISA9	Marbled gecko
14	2395595	2416550	PDGFA	Marbled gecko
14	2579595	2589057	GET4	Marbled gecko
14	2745673	2764321	GPER1	Marbled gecko
14	2988018	3002223	GAAGSD	Marbled gecko
14	2999628	3012432	MAFK	Marbled gecko
14	3479887	3483896	NUDT1	Marbled gecko
14	3924572	4284909	SDK1	Marbled gecko
14	4448213	4469040	WIPI2	Marbled gecko
14	4573374	4577516	ACTB	Marbled gecko
14	4662230	4667279	LOC101747873	Marbled gecko
14	4944752	5048162	USP51	Marbled gecko
14	5245154	5306209	RAI1	Marbled gecko
14	5387743	5394092	ATPAF2	Marbled gecko
14	5493677	5503334	SMCR8	Marbled gecko
14	5635774	5837428	CACNA1H	Marbled gecko
14	6439891	6449593	HAGH	Marbled gecko
14	6450522	6463459	MEIOB	Marbled gecko
14	6844175	6873779	CASKIN1	Marbled gecko
14	6940853	6956153	SLC5A11	Marbled gecko
14	7014918	7034374	LCMT1	Marbled gecko
14	7057166	7135091	PRKCB	Marbled gecko
14	7820767	7823872	TSR3	Marbled gecko
14	7927252	7952660	KIAA0430	Marbled gecko
14	8729856	8790156	SMG1	Marbled gecko
14	8822432	8853182	SYT17	Marbled gecko
14	8895159	8926187	TMC5	Marbled gecko
14	9008709	9031532	SDR42E2L	Marbled gecko
14	10509797	10520876	METTL22	Marbled gecko
14	12384281	12387291	SNRNP25	Marbled gecko
14	12828457	12832243	ZKSCAN7L	Marbled gecko
14	12988229	13047021	ADCY9	Marbled gecko
14	13059190	13078199	SRL	Marbled gecko
14	13469775	13472440	MSS51	Marbled gecko
14	13574077	13577568	METRN	Marbled gecko
14	13580817	13582729	FAM173A	Marbled gecko
14	13609455	13618020	SPSB3	Marbled gecko
14	13657937	13679132	PPL	Marbled gecko
14	13729097	13764899	SEC14L5	Marbled gecko
14	13793040	13797471	EEF2KMT	Marbled gecko
14	14039414	14080556	CRAMP1	Marbled gecko
14	14437085	14569923	ANKFN1L	Marbled gecko
14	14605290	14621716	CCNF	Marbled gecko
14	14621861	14630046	VRK3	Marbled gecko
14	14734590	14736488	MRPS34	Marbled gecko
14	14737257	14760915	GLYR1	Marbled gecko
14	14839113	14864574	PDILT	Marbled gecko
14	15374257	15382099	CRYM	Marbled gecko
18	4534834	4536871	GALR2	Marbled gecko
18	7853033	7869257	PRKAR1A	Marbled gecko
18	9116127	9120755	KIF19	Marbled gecko
19	94718	147236	AHDC1	Marbled gecko
22	1431108	1496593	PEBP4	Marbled gecko
23	142792	202595	ARID1A	Marbled gecko
23	1915119	1919682	GPATCH3	Marbled gecko
23	3358636	3365956	PDIK1L	Marbled gecko
23	3374545	3380690	EXTL1	Marbled gecko
23	3387652	3397788	STMN1	Marbled gecko
23	4331439	4354226	AGO1	Marbled gecko
23	4359117	4370532	AGO4	Marbled gecko
23	4371909	4385447	CLSPN	Marbled gecko
23	4434238	4450686	TFAP2E	Marbled gecko
23	4539362	4553983	SFPQ	Marbled gecko
23	4562195	4586399	DLGAP3	Marbled gecko
23	4606221	4611466	GJB5	Marbled gecko
23	5747554	5752229	FUCA1	Marbled gecko
23	5779176	5826654	MYOM3	Marbled gecko
23	5890728	5910671	RCAN3	Marbled gecko
26	1165177	1186137	CELSR2	Marbled gecko
27	7510372	7514135	KLHL10	Marbled gecko

### Sheet: Table S7
Table S7. The location of chicken orthologs of sex-determining genes in four species
Chicken chromosomes	Start	End	Gene name	Species with orthologs
1	4960731	4988464	GATA3	Marbled gecko
1	176491447	176499617	HMGB1	River turtle
4	451907	496068	AR	River turtle, Worm lizard
4	37872539	37926897	LEF1	Worm lizard
4	65395525	65436428	PDGFRA	Worm lizard
5	5682284	5714245	WT1	River turtle, Monitor lizard
6	20062662	20075102	ACTA2	Monitor lizard, Marbled gecko
6	30230867	30237085	EMX2	River turtle, Worm lizard
6	31833205	31911251	FGFR2	River turtle
7	25774748	25958144	GLI2	Marbled gecko
9	5289093	5299778	ETV5	Worm lizard
10	7853621	8005397	TCF12	Monitor lizard
10	19226790	19286985	SMAD3	Worm lizard
14	2395595	2416550	PDGFA	Marbled gecko
28	2107518	2111709	AMH	Monitor lizard

### Sheet: Table S8
Table S8: Sex chromosome specificity test using INDEL calling and PCR assays in V. acanthurus
	Varanus acanthurus sex-linked scaffold	G. gallus Homologous chromosome	V. acanthurus W specific insertions (bp)	Primer	Sequence (5’ – 3’)	Expetced Size (bp)
PCR assay 1	ChrZ_scaf_189: 987620-991854	Chr 28	206	assay 1-F1	AACAGAGGCGGCTTGGAAAT	1312
	ChrW_scaf_176: 145428-151040			assay 1-R1	ACCCTTTCTTGCTCTCCTTTC
PCR assay 2	ChrZ_scaf_189: 965473-973032	Chr 28 and ChrZ	331 and 209	assay 2-F2	CCAGAAGCAAACCTTGAGAGA	2479
	ChrW_scaf_176: 92189-100061			assay 2-R2	CAGCACTGGATGCACATTTC
